# A robotic system for automated genetic manipulation and analysis of *Caenorhabditis elegans*

**DOI:** 10.1101/2022.11.18.517134

**Authors:** Zihao Li, Anthony D. Fouad, Peter D. Bowlin, Yuying Fan, Siming He, Meng-Chuan Chang, Angelica Du, Christopher Teng, Alexander Kassouni, Hongfei Ji, David M. Raizen, Christopher Fang-Yen

## Abstract

The nematode *Caenorhabditis elegans* is one of the most widely studied organisms in biology due to its small size, rapid life cycle, and manipulable genetics. Research with *C. elegans* depends on labor-intensive and time-consuming manual procedures, imposing a major bottleneck for many studies, especially those involving large numbers of animals. Here we describe the first general-purpose tool, WormPicker, a robotic system capable of performing complex genetic manipulations and other tasks by imaging, phenotyping, and transferring *C. elegans* on standard agar media. Our system uses a motorized stage to move an imaging system and a robotic arm over an array of plates. Machine vision tools identify animals and assay developmental stage, morphology, sex, expression of fluorescent reporters, and other phenotypes. Based on the results of these assays the robotic arm selectively transfers individual animals using an electrically self-sterilized wire loop, with the aid of machine vision and electrical capacitance sensing. Automated *C. elegans* manipulation shows reliability and throughput comparable to standard manual methods. We developed software to enable the system to autonomously carry out complex protocols. To validate the effectiveness and versatility of our methods we used the system to perform a collection of common *C. elegans* procedures, including genetic crossing, genetic mapping, and genomic integration of a transgene. Our robotic system will accelerate *C. elegans* research and opens possibilities for performing genetic and pharmacological screens that would be impractical using manual methods.

**Significance Statement:** The nematode *Caenorhabditis elegans* is a powerful genetic model organism in life sciences due to its compact anatomy, short life cycle, and optical transparency. Current methods for worm genetics rely on laborious, time-consuming, and error-prone manual work. Here, we describe the first general-purpose automated tool capable of genetically manipulating *C. elegans*. Our robotic system will accelerate a broad variety of *C. elegans* research and opens possibilities for performing genetic and pharmacological screens that would be impractical using manual methods.
