## Supplementary material for "A robotic system for automated genetic manipulation and analysis of *Caenorhabditis elegans*": Dataset S1

### Sheet: Fig. S2H
Fig. S2H
Distance (pixel)	Intensity (a. u.)
0	78
1	78
2	82
3	82
4	82
5	82
6	80
7	80
8	79
9	79
10	78
11	78
12	77
13	77
14	76
15	78
16	78
17	80
18	80
19	81
20	80
21	79
22	79
23	79
24	78
25	78
26	78
27	78
28	79
29	80
30	80
31	80
32	81
33	80
34	81
35	80
36	82
37	82
38	82
39	81
40	82
41	83
42	84
43	84
44	86
45	83
46	83
47	83
48	82
49	81
50	83
51	82
52	82
53	82
54	83
55	84
56	85
57	85
58	86
59	85
60	84
61	84
62	84
63	82
64	82
65	83
66	83
67	83
68	82
69	81
70	83
71	82
72	79
73	78
74	72
75	65
76	51
77	40
78	28
79	20
80	12
81	9
82	7
83	7
84	6
85	7
86	6
87	6
88	6
89	4
90	4
91	4
92	4
93	6
94	8
95	9
96	13
97	19
98	28
99	38
100	48
101	56
102	63
103	67
104	68
105	67
106	65
107	58
108	48
109	37
110	26
111	17
112	12
113	9
114	9
115	8
116	9
117	10
118	14
119	21
120	30
121	43
122	57
123	66
124	72
125	78
126	80
127	82
128	86
129	85
130	87
131	87
132	87
133	85
134	85
135	85
136	83
137	81
138	78
139	72
140	64
141	53
142	41
143	30
144	22
145	16
146	15
147	16
148	20
149	22
150	25
151	28
152	33
153	39
154	51
155	61
156	72
157	78
158	82
159	84
160	86
161	86
162	85
163	85
164	84
165	85
166	86
167	85
168	85
169	85
170	82
171	79
172	76
173	67
174	58
175	44
176	31
177	19
178	12
179	9
180	7
181	7
182	8
183	9
184	12
185	18
186	27
187	40
188	56
189	69
190	77
191	81
192	81
193	85
194	86
195	86
196	88
197	89
198	88
199	89
200	89
201	88
202	85
203	84
204	83
205	79
206	74
207	63
208	52
209	36
210	22
211	13
212	9
213	7
214	5
215	4
216	3
217	3
218	2
219	2
220	2
221	2
222	3
223	2
224	2
225	3
226	4
227	5
228	6
229	8
230	14
231	23
232	35
233	47
234	60
235	68
236	71
237	75
238	77
239	74
240	70
241	64
242	52
243	39
244	26
245	16
246	11
247	8
248	7
249	7
250	7
251	9
252	13
253	21
254	34
255	49
256	62
257	70
258	76
259	79
260	82
261	82
262	83
263	82
264	82
265	83
266	84
267	84
268	85
269	86
270	85
271	84
272	81
273	75
274	70
275	62
276	50
277	37
278	24
279	15
280	11
281	9
282	8
283	8
284	9
285	10
286	16
287	26
288	40
289	54
290	63
291	72
292	74
293	78
294	82
295	83
296	85
297	89
298	89
299	88
300	88
301	86
302	88
303	86
304	86
305	86
306	84
307	81
308	75
309	65
310	55
311	43
312	28
313	17
314	11
315	8
316	7
317	6
318	5
319	5
320	4
321	3
322	3
323	3
324	3
325	2
326	3
327	3
328	3
329	3
330	5
331	8
332	13
333	21
334	35
335	48
336	61
337	68
338	72
339	75
340	76
341	73
342	69
343	63
344	53
345	42
346	28
347	17
348	10
349	6
350	4
351	3
352	2
353	2
354	2
355	2
356	2
357	2
358	2
359	2
360	2
361	3
362	3
363	4
364	5
365	6
366	10
367	16
368	28
369	41
370	58
371	70
372	77
373	82
374	82
375	82
376	78
377	72
378	61
379	46
380	31
381	19
382	12
383	8
384	7
385	7
386	7
387	5
388	7
389	8
390	11
391	19
392	31
393	43
394	54
395	60
396	62
397	63
398	63
399	63
400	63
401	63
402	67
403	69
404	72
405	74
406	72
407	75
408	78
409	78
410	78
411	75
412	68
413	59
414	45
415	31
416	20
417	14
418	11
419	8
420	7
421	7
422	7
423	9
424	13
425	20
426	33
427	47
428	61
429	70
430	76
431	78
432	78
433	80
434	81
435	83
436	85
437	85
438	86
439	86
440	87
441	85
442	84
443	85
444	84
445	81
446	76
447	65
448	51
449	33
450	19
451	12
452	8
453	7
454	6
455	6
456	6
457	6
458	8
459	10
460	18
461	31
462	50
463	64
464	74
465	82
466	86
467	87
468	90
469	87
470	88
471	88
472	88
473	90
474	91
475	91
476	91
477	89
478	87
479	85
480	83
481	79
482	72
483	60
484	46
485	33
486	23
487	18
488	14
489	10
490	8
491	8
492	9
493	11
494	16
495	26
496	40
497	55
498	67
499	76
500	82
501	82
502	84
503	83
504	84
505	86
506	89
507	89
508	87
509	83
510	81
511	79
512	79
513	81
514	79
515	76
516	70
517	62
518	50
519	39
520	27
521	18
522	12
523	11
524	11
525	10
526	10
527	10
528	17
529	26
530	39
531	53
532	64
533	69
534	75
535	77
536	79
537	82
538	86
539	87
540	89
541	88
542	90
543	89
544	88
545	89
546	88
547	86
548	83
549	80
550	75
551	66
552	53
553	40
554	27
555	17
556	11
557	8
558	7
559	6
560	7
561	8
562	11
563	17
564	30
565	46
566	61
567	71
568	78
569	82
570	86
571	86
572	88
573	87
574	85
575	86
576	85
577	87
578	88
579	88
580	88
581	85
582	82
583	79
584	77
585	72
586	63
587	50
588	38
589	26
590	17
591	12
592	10
593	8
594	7
595	7
596	9
597	13
598	22
599	33
600	47
601	62
602	72
603	80
604	84
605	87
606	89
607	92
608	92
609	91
610	91
611	89
612	90
613	91
614	90
615	90
616	88
617	85
618	85
619	78
620	71
621	57
622	41
623	27
624	17
625	12
626	9
627	8
628	7
629	7
630	8
631	10
632	17
633	29
634	46
635	63
636	74
637	81
638	89
639	90
640	93
641	92
642	94
643	92
644	94
645	93
646	92
647	91
648	94
649	92
650	91
651	90
652	88
653	86
654	77
655	64
656	49
657	36
658	27
659	18
660	13
661	9
662	8
663	8
664	8
665	10
666	14
667	21
668	34
669	50
670	67
671	79
672	85
673	88
674	89
675	91
676	92
677	92
678	91
679	91
680	89
681	90
682	89
683	88
684	86
685	84
686	81
687	78
688	68
689	56
690	41
691	26
692	17
693	11
694	8
695	8
696	8
697	8
698	9
699	10
700	15
701	25
702	41
703	57
704	71
705	79
706	82
707	86
708	88
709	88
710	88
711	90
712	90
713	91
714	94
715	91
716	90
717	87
718	85
719	83
720	80
721	77
722	71
723	58
724	46
725	31
726	21
727	14
728	10
729	8
730	7
731	7
732	8
733	10
734	15
735	24
736	38
737	52
738	68
739	77
740	82
741	85
742	89
743	91
744	93
745	95
746	95
747	96
748	96
749	96
750	96
751	94
752	94
753	91
754	90
755	84
756	78
757	67
758	53
759	36
760	21
761	12
762	9
763	8
764	7
765	6
766	5
767	4
768	5
769	5
770	6
771	6
772	6
773	6
774	7
775	6
776	7
777	8
778	11
779	18
780	31
781	47
782	62
783	71
784	80
785	82
786	85
787	84
788	80
789	73
790	64
791	51
792	36
793	25
794	16
795	12
796	11
797	10
798	11
799	11
800	15
801	22
802	36
803	51
804	65
805	77
806	85
807	89
808	91
809	95
810	94
811	94
812	92
813	91
814	91
815	88
816	89
817	90
818	94
819	94
820	92
821	90
822	84
823	75
824	59
825	42
826	27
827	18
828	14
829	14
830	14
831	16
832	18
833	21
834	32
835	43
836	59
837	73
838	83
839	88
840	93
841	95
842	93
843	96
844	97
845	97
846	98
847	98
848	98
849	96
850	97
851	97
852	91
853	90
854	86
855	79
856	68
857	52
858	35
859	25
860	17
861	16
862	16
863	14
864	16
865	19
866	27
867	41
868	57
869	71
870	81
871	88
872	92
873	93
874	93
875	94
876	94
877	95
878	97
879	99
880	98
881	99
882	100
883	98
884	100
885	100
886	105
887	106
888	105
889	101
890	101
891	98
892	99
893	98
894	99
895	100
896	99
897	99
898	101
899	101
900	103
901	103
902	101
903	100
904	105
905	108

### Sheet: Fig. S4
Fig. S4
Height (mm)	Mean intensity of the top 20% darkest pixels (a. u.)
-5.5	137.376
-5	135.586
-4.5	133.345
-4	130.687
-3.5	127.289
-3	122.919
-2.5	117.542
-2	111.292
-1.5	104.805
-1	98.6566
-0.5	93.5302
0	90.6909
0.5	92.9566
1	99.3281
1.5	105.643
2	111.473
2.5	117.349
3	122.548
3.5	126.817
4	130.325
4.5	133.124
5	135.508
5.5	137.282

### Sheet: Fig. S5E
Fig. S5E
Ground truth of worm contour area (pixels)	Ground truth of worm contour area (um^2)	Predicted worm contour area (pixels)	Predicted worm contour area (um^2)
11428	107595	13322	125427
11279	106192	13421	126359
11041	103951	12730	119853
12181	114684	13349	125681
11219	105627	13417	126321
12477	117471	12996	122357
11348	106841	12412	116859
12144	114336	12641	119015
9351	88039.7	8233	77513.7
9872	92944.9	9392	88425.7
10881	102445	10417	98076.1
11481	108094	9926	93453.3
9565	90054.5	9033	85045.7
7128	67110.1	8116	76412.1
12881	121275	11916	112189
13173	124024	11103	104535
10425	98151.4	11093	104441
9550	89913.2	10667	100430
9744	91739.8	11311	106493
9954	93716.9	10977	103348
10551	99337.7	10735	101070
10564	99460.1	10495	98810.4
9713	91447.9	10066	94771.4
9987	94027.6	11050	104036
10612	99912	10748	101192
11127	104761	12174	114618
10205	96080.1	8176	76977
11163	105100	9779	92069.3
9914	93340.3	9873	92954.3
10912	102736	10283	96814.4
9999	94140.6	4928	46397.1
10916	102774	11082	104337
9999	94140.6	7709	72580.2
11645	109638	11500	108272
10942	103019	10741	101127
11146	104940	10788	101569
11250	105919	10885	102482
11386	107199	11089	104403
10776	101456	10329	97247.5
10585	99657.8	11750	110626
10823	101899	11786	110965
9273	87305.3	9369	88209.1
10301	96983.9	10473	98603.3
12304	115842	12039	113347
11903	112067	12603	118657
11208	105523	12307	115870
11275	106154	12142	114317
12319	115983	12719	119749
12336	116143	13385	126020
12118	114091	13733	129296
13228	124542	13145	123760
13016	122546	12717	119731
10670	100458	10817	101842
10582	99629.5	10602	99817.8
10899	102614	10625	100034
11224	105674	10424	98142
11504	108310	10507	98923.4
10361	97548.8	10056	94677.2
12020	113168	13263	124871
11118	104676	8434	79406.1
10003	94178.2	8810	82946.1
12218	115032	13020	122583
12977	122178	13510	127197
13298	125201	13314	125351
13127	123591	13043	122800
13264	124881	13565	127714
12653	119128	13871	130595
12606	118685	12247	115306
12179	114665	12486	117556
12636	118968	12841	120898
11725	110391	11854	111605
10360	97539.4	9713	91447.9
9944	93622.8	10070	94809
9218	86787.5	9655	90901.8
10192	95957.7	8851	83332.2
10243	96437.8	9597	90355.8
10809	101767	9722	91532.6
11605	109261	11178	105241
10691	100656	10492	98782.2
12838	120870	13614	128176
10165	95703.5	10961	103198
12185	114722	14476	136292
12198	114844	11933	112349
10460	98480.9	12453	117245
12590	118535	12418	116915
12429	117019	12303	115833
13155	123854	13452	126651
13126	123581	14312	134747
12858	121058	15264	143711
13681	128807	14198	133674
11658	109760	12546	118121
12957	121990	13695	128938
10647	100242	11868	111737
8826	83096.8	9240	86994.6
9254	87126.4	9394	88444.5
8448	79537.9	9073	85422.3
8703	81938.7	8799	82842.6
8293	78078.6	8848	83303.9
10625	100034	10871	102350
13623	128261	12168	114562
11996	112942	12439	117113
10905	102671	12225	115098
10341	97360.5	11637	109562
7076	66620.5	8808	82927.3
6996	65867.3	8554	80535.9
3072	28922.9	3728	35099.1
6290	59220.3	6717	63240.6
6760	63645.4	6916	65114.1
7186	67656.2	7413	69793.4
6696	63042.8	8009	75404.7
7875	74143.1	9694	91269
7754	73003.9	8784	82701.4
4759	44806	4874	45888.7
4994	47018.5	4787	45069.6
5281	49720.6	4992	46999.7
5224	49184	5002	47093.8
4753	44749.5	4641	43695
5629	52997	4519	42546.4
5370	50558.5	4442	41821.4
5347	50342	4762	44834.2
5182	48788.5	4621	43506.7
4985	46933.8	4699	44241.1
4643	43713.8	4919	46312.4
4790	45097.8	4985	46933.8
4891	46048.8	5077	47800
4787	45069.6	4907	46199.4
4587	43186.6	4795	45144.9
4594	43252.5	5058	47621.1
4761	44824.8	4679	44052.8
5060	47639.9	5067	47705.8
5500	51782.5	4805	45239.1
5040	47451.6	4817	45352.1
3687	34713.1	3734	35155.6
4432	41727.3	4623	43525.5
3847	36219.5	3832	36078.3
4937	46481.9	4480	42179.2
4161	39175.8	3304	31107.2
4614	43440.8	4449	41887.3
5066	47696.4	4489	42263.9
3840	36153.6	3496	32914.8
4323	40701	4284	40333.9
4133	38912.2	3420	32199.3
4444	41840.3	4553	42866.5
3945	37142.2	3008	28320.3
4474	42122.7	4339	40851.7
3837	36125.4	3700	34835.5
5296	49861.8	4505	42414.6
4185	39401.8	3831	36068.9
5364	50502.1	4501	42376.9
3946	37151.6	3463	32604.1
5352	50389.1	4504	42405.2
3706	34892	3753	35334.5
5189	48854.4	5026	47319.8
4747	44693	4607	43374.9
4822	45399.1	4285	40343.3
4960	46698.4	4272	40220.9
4609	43393.7	4421	41623.7
4496	42329.8	4231	39834.9
4790	45097.8	4186	39411.2
4883	45973.4	4273	40230.3
5256	49485.2	4216	39693.6
4465	42038	4235	39872.5
4232	39844.3	4716	44401.1
4648	43760.9	4829	45465
5428	51104.6	4897	46105.3
5195	48910.9	4702	44269.3
5905	55595.6	4896	46095.8
5284	49748.9	4873	45879.3
5703	53693.7	5078	47809.4
5869	55256.6	5055	47592.8
6214	58504.8	5485	51641.3
6044	56904.3	4426	41670.8
5281	49720.6	4773	44937.8
5036	47413.9	4577	43092.5
5779	54409.3	5578	52516.9
4005	37707.1	3446	32444.1
5359	50455	4833	45502.7
4189	39439.4	3778	35569.9
5572	52460.4	4936	46472.4
4558	42913.6	4096	38563.8
6129	57704.5	5122	48223.6
4161	39175.8	3642	34289.4
5363	50492.6	4917	46293.6
4107	38667.4	3043	28649.8
5664	53326.6	4780	45003.7
3939	37085.7	3072	28922.9
5561	52356.8	4368	41124.7
3960	37283.4	2900	27303.5
5659	53279.5	5526	52027.3
3440	32387.6	3230	30410.4
5606	52780.5	4094	38545
5543	52187.3	3743	35240.3
5110	48110.6	4739	44617.7
5040	47451.6	3682	34666
4723	44467	4645	43732.7
5305	49946.6	4630	43591.4
5473	51528.3	4773	44937.8
6216	58523.6	5199	48948.6
5741	54051.5	5488	51669.5
4665	43921	2870	27021
5568	52422.7	5152	48506.1
4195	39495.9	3136	29525.4
5474	51537.7	4021	37857.7
5952	56038.1	4245	39966.7
6020	56678.3	4528	42631.1
5082	47847	4431	41717.9
5395	50793.9	4563	42960.6
5818	54776.5	4441	41812
5226	49202.8	4830	45474.4
5503	51810.7	4739	44617.7
5091	47931.8	4342	40879.9
5267	49588.8	4502	42386.3
3878	36511.4	2850	26832.7
3712	34948.5	3827	36031.2
3771	35504	2847	26804.5
4087	38479.1	3147	29629
4170	39260.5	3155	29704.3
3850	36247.8	3204	30165.7
3933	37029.2	3076	28960.5
4211	39646.6	3923	36935
4320	40672.8	3395	31963.9
4462	42009.7	4382	41256.5
4084	38450.9	3330	31351.9
4106	38658	3304	31107.2
4125	38836.9	3823	35993.5
3153	29685.5	2887	27181.1
4003	37688.2	2821	26559.7
4141	38987.5	2979	28047.3
3619	34072.9	3292	30994.2
3769	35485.1	3024	28471
3754	35343.9	2994	28188.5
4175	39307.6	3164	29789.1
4132	38902.8	3383	31850.9
4098	38582.7	3505	32999.6
4091	38516.8	3442	32406.4
3615	34035.2	2886	27171.7
3679	34637.8	3345	31493.2
3882	36549	2904	27341.2
3746	35268.6	3480	32764.2
3780	35588.7	2887	27181.1
3877	36502	3471	32679.5
3872	36454.9	2894	27247
4112	38714.5	3520	33140.8
3600	33894	2854	26870.4
3456	32538.2	3648	34345.9
4135	38931	2816	26512.6
3774	35532.2	3345	31493.2
3840	36153.6	2935	27633
4131	38893.4	3725	35070.9
4015	37801.2	2900	27303.5
4425	41661.4	3459	32566.5
4294	40428	3449	32472.3
4262	40126.7	3061	28819.3
2266	21334.4	2414	22727.8
2937	27651.9	2120	19959.8
2429	22869	2528	23801.1
2260	21277.9	2312	21767.5
2775	26126.6	1890	17794.3
2724	25646.5	1877	17672
2784	26211.4	2092	19696.2
2743	25825.3	2050	19300.8
2836	26700.9	2377	22379.5
2513	23659.9	1828	17210.6
2110	19865.6	2117	19931.6
1966	18509.9	1702	16024.3
2140	20148.1	1740	16382.1
2147	20214	2420	22784.3
2150	20242.2	2430	22878.4
2243	21117.8	1742	16400.9
2283	21494.4	2236	21051.9
2306	21711	2246	21146.1
2240	21089.6	1848	17398.9
2133	20082.2	1908	17963.8
1385	13039.8	1169	11006.1
1460	13745.9	1097	10328.3
1403	13209.2	1021	9612.71
1587	14941.6	1086	10224.7
1657	15600.7	1102	10375.3
1532	14423.8	1015	9556.22
1509	14207.2	1005	9462.07
1387	13058.6	971	9141.96
1465	13793	1029	9688.03
1486	13990.7	1114	10488.3
2001	18839.4	1623	15280.5
2214	20844.8	1503	14150.7
2248	21164.9	1672	15741.9
2350	22125.2	1704	16043.2
2248	21164.9	1756	16532.7
2179	20515.3	1744	16419.8
2189	20609.4	1793	16881.1
2180	20524.7	1759	16561
2524	23763.5	1778	16739.9
2088	19658.5	1774	16702.2
2299	21645.1	1737	16353.9
2357	22191.2	1756	16532.7
2206	20769.5	2253	21212
2582	24309.5	1836	17285.9
2481	23358.6	1704	16043.2
2199	20703.6	1733	16316.2
2345	22078.2	1786	16815.2
2273	21400.3	1868	17587.2
1879	17690.8	1374	12936.2
2372	22332.4	2290	21560.3
2450	23066.7	2064	19432.6
2486	23405.7	2100	19771.5
2270	21372	1718	16175
2433	22906.7	1837	17295.4
2545	23961.2	1922	18095.6
2185	20571.8	1421	13378.7
2452	23085.6	2626	24723.8
2596	24441.3	2533	23848.2
2692	25345.2	2481	23358.6
2931	27595.4	2080	19583.2
2537	23885.9	2462	23179.7
1884	17737.9	1368	12879.7
2492	23462.2	1790	16852.8
2310	21748.6	1807	17012.9
2704	25458.2	1816	17097.6
2617	24639.1	2520	23725.8
2096	19733.8	1387	13058.6
2372	22332.4	2373	22341.8
2059	19385.5	1525	14357.9
2554	24045.9	2433	22906.7
1954	18396.9	1420	13369.3
2837	26710.4	2389	22492.4
2570	24196.5	2399	22586.6
2159	20327	1720	16193.8
2455	23113.8	1882	17719
2411	22699.6	1619	15242.9
2543	23942.3	1923	18105
2080	19583.2	1860	17511.9
2607	24544.9	1837	17295.4
1723	16222	1507	14188.4
2341	22040.5	1875	17653.1
2077	19555	1401	13190.4
2418	22765.5	1752	16495.1
2438	22953.8	1527	14376.7
2284	21503.9	1819	17125.9
2629	24752	1803	16975.2
2103	19799.7	1632	15365.3
2614	24610.8	1780	16758.7
2157	20308.2	2066	19451.4
2219	20891.9	1604	15101.7
2685	25279.3	1858	17493.1
2277	21438	1735	16335
2606	24535.5	1792	16871.7
2052	19319.6	1625	15299.4
2390	22501.8	1781	16768.1
2348	22106.4	1539	14489.7
2727	25674.7	1744	16419.8
2399	22586.6	1865	17559
2244	21127.3	1606	15120.5
2607	24544.9	1726	16250.3
2174	20468.2	1811	17050.6
2441	22982	1821	17144.7
2265	21325	1696	15967.8
2402	22614.8	1784	16796.4
2193	20647.1	1914	18020.3
2525	23772.9	1861	17521.3
2354	22162.9	1654	15572.4
2141	20157.5	1708	16080.8
2190	20618.8	1874	17643.7
2295	21607.4	1898	17869.7
2138	20129.3	1599	15054.6
2052	19319.6	1808	17022.3
2574	24234.2	1850	17417.8
2747	25863	2092	19696.2
2970	27962.5	1993	18764.1
2993	28179.1	1879	17690.8
2755	25938.3	1867	17577.8
2736	25759.4	1846	17380.1
3028	28508.6	1875	17653.1
2782	26192.5	1875	17653.1
2574	24234.2	1861	17521.3
3046	28678.1	1875	17653.1
2854	26870.4	1944	18302.8
2919	27482.4	1883	17728.4
2804	26399.7	1808	17022.3
2918	27473	2085	19630.3
2696	25382.8	2208	20788.3
2764	26023.1	2108	19846.8
2641	24865	1969	18538.1
2661	25053.3	1953	18387.5
2830	26644.4	1823	17163.5
2746	25853.6	1927	18142.7
3040	28621.6	1920	18076.8
2551	24017.7	2689	25316.9
2710	25514.6	2656	25006.2
2991	28160.3	2125	20006.9
2947	27746	2354	22162.9
3091	29101.8	2182	20543.5
3106	29243	2321	21852.2
2916	27454.1	2559	24093
3018	28414.5	2804	26399.7
2936	27642.4	2762	26004.2
2890	27209.3	2754	25928.9
2806	26418.5	2689	25316.9
2706	25477	2807	26427.9
2709	25505.2	2719	25599.4
3328	31333.1	2631	24770.9
2906	27360	2908	27378.8
2943	27708.3	2932	27604.8
3301	31078.9	2937	27651.9
3052	28734.6	2829	26635
3206	30184.5	2797	26333.8
3268	30768.2	2739	25787.7
2098	19752.7	1906	17945
2262	21296.7	1921	18086.2
2016	18980.6	2030	19112.4
2219	20891.9	1888	17775.5
2035	19159.5	1800	16947
2057	19366.7	1779	16749.3
2265	21325	1922	18095.6
2126	20016.3	1889	17784.9
2363	22247.6	1908	17963.8
2065	19442	1903	17916.7
2709	25505.2	1794	16890.5
2783	26201.9	1908	17963.8
2667	25109.8	1762	16589.2
2565	24149.5	1828	17210.6
2836	26700.9	1684	15854.9
2464	23198.6	1722	16212.6
2441	22982	1721	16203.2
2759	25976	1869	17596.6
2317	21814.6	1716	16156.1
2436	22934.9	2147	20214
2395	22548.9	1762	16589.2
2488	23424.5	1650	15534.7
2348	22106.4	1764	16608.1
2419	22774.9	1782	16777.5
2577	24262.5	1851	17427.2
2407	22661.9	1847	17389.5
2359	22210	1841	17333
2398	22577.2	1917	18048.6
2463	23189.1	2292	21579.2
2716	25571.1	1807	17012.9
2874	27058.7	2145	20195.2
2235	21042.5	1557	14659.2
2288	21541.5	1832	17248.3
2720	25608.8	2201	20722.4
2127	20025.7	1552	14612.1
2111	19875.1	1892	17813.2
2615	24620.2	2093	19705.6
2792	26286.7	1995	18782.9
2221	20910.7	1432	13482.3
2449	23057.3	1959	18444
2633	24789.7	1989	18726.4
2854	26870.4	2155	20289.3
2115	19912.7	1595	15016.9
2630	24761.4	2061	19404.3
2597	24450.8	2098	19752.7
2472	23273.9	1854	17455.4
2098	19752.7	2001	18839.4
2531	23829.4	1778	16739.9
2175	20477.6	1960	18453.4
2477	23321	1854	17455.4
2174	20468.2	1871	17615.5
2526	23782.3	2253	21212
2037	19178.4	2037	19178.4
2094	19715	1617	15224.1
2582	24309.5	1905	17935.6
1914	18020.3	2000	18830
1904	17926.2	1419	13359.9
2819	26540.9	1990	18735.8
2084	19620.9	1592	14988.7
2167	20402.3	1639	15431.2
2295	21607.4	2027	19084.2
2188	20600	1808	17022.3
2509	23622.2	2035	19159.5
2217	20873.1	1630	15346.4
2370	22313.5	1611	15167.6
2612	24592	2010	18924.1
2009	18914.7	1442	13576.4
2563	24130.6	2035	19159.5
2438	22953.8	2236	21051.9
2302	21673.3	1564	14725.1
2083	19611.4	2001	18839.4
1773	16692.8	1513	14244.9
1866	17568.4	1704	16043.2
2081	19592.6	2206	20769.5
2347	22097	1850	17417.8
2013	18952.4	1871	17615.5
2224	20939	2203	20741.2
2336	21993.4	1369	12889.1
2410	22690.1	1665	15676
2544	23951.8	2155	20289.3
1958	18434.6	1603	15092.2
1941	18274.5	2089	19667.9
2366	22275.9	1806	17003.5
2238	21070.8	1533	14433.2
2157	20308.2	1981	18651.1
2012	18943	1630	15346.4
2428	22859.6	1787	16824.6
2389	22492.4	2105	19818.6
2284	21503.9	1874	17643.7
2135	20101	1468	13821.2
2318	21824	2140	20148.1
2382	22426.5	1795	16899.9
1885	17747.3	1801	16956.4
2233	21023.7	1722	16212.6
2087	19649.1	1726	16250.3
2191	20628.3	1581	14885.1
2279	21456.8	2064	19432.6
2305	21701.6	1849	17408.3
1903	17916.7	1808	17022.3
2380	22407.7	1624	15290
2199	20703.6	2136	20110.4
1907	17954.4	1415	13322.2
1897	17860.3	1633	15374.7
2524	23763.5	1916	18039.1
2288	21541.5	1795	16899.9
2010	18924.1	1740	16382.1
2037	19178.4	1398	13162.2
2234	21033.1	1645	15487.7
2861	26936.3	2010	18924.1
2357	22191.2	1686	15873.7
2195	20665.9	1610	15158.1
1910	17982.6	1391	13096.3
2439	22963.2	1663	15657.1
2461	23170.3	1990	18735.8
1899	17879.1	1684	15854.9
2237	21061.4	1551	14602.7
2035	19159.5	1518	14292
2334	21974.6	1898	17869.7
1972	18566.4	1632	15365.3
2304	21692.2	1694	15949
2360	22219.4	1917	18048.6
2095	19724.4	1659	15619.5
1961	18462.8	1739	16372.7
2178	20505.9	1541	14508.5
2391	22511.3	1898	17869.7
2014	18961.8	1637	15412.4
2221	20910.7	1622	15271.1
1884	17737.9	1451	13661.2
2824	26588	1949	18349.8
1934	18208.6	1712	16118.5
1964	18491.1	1665	15676
1943	18293.3	1498	14103.7
2755	25938.3	1976	18604
2145	20195.2	1420	13369.3
2630	24761.4	2008	18905.3
1903	17916.7	1537	14470.9
2601	24488.4	1983	18669.9
1880	17700.2	1451	13661.2
2943	27708.3	1886	17756.7
1939	18255.7	1458	13727.1
2497	23509.3	1900	17888.5
2024	19056	1427	13435.2
2549	23998.8	1904	17926.2
2267	21343.8	1672	15741.9
1761	16579.8	1600	15064
2052	19319.6	1485	13981.3
1986	18698.2	1641	15450
2365	22266.5	1846	17380.1
2068	19470.2	1747	16448
1885	17747.3	1550	14593.2
1785	16805.8	1463	13774.1
2159	20327	1546	14555.6
2583	24318.9	1946	18321.6
2443	23000.8	1925	18123.9
2310	21748.6	1692	15930.2
2154	20279.9	1410	13275.1
2528	23801.1	2022	19037.1
2274	21409.7	1646	15497.1
2170	20430.5	1492	14047.2
1919	18067.4	1497	14094.3
2085	19630.3	1622	15271.1
2605	24526.1	1886	17756.7
2264	21315.6	1785	16805.8
2235	21042.5	1453	13680
1991	18745.3	1503	14150.7
1823	17163.5	1554	14630.9
2037	19178.4	1633	15374.7
2519	23716.4	1888	17775.5
2460	23160.9	1627	15318.2
2088	19658.5	1762	16589.2
2517	23697.6	1940	18265.1
2338	22012.3	1752	16495.1
2435	22925.5	1658	15610.1
2327	21908.7	1448	13632.9
2034	19150.1	1614	15195.8
2379	22398.3	2086	19639.7
2141	20157.5	1559	14678
2070	19489	1755	16523.3
2229	20986	1447	13623.5
2005	18877.1	1844	17361.3
1739	16372.7	1752	16495.1
1472	13858.9	1431	13472.9
1542	14517.9	1525	14357.9
1719	16184.4	1812	17060
1577	14847.5	1691	15920.8
1495	14075.4	1377	12964.5
1703	16033.7	1705	16052.6
1600	15064	1615	15205.2
1641	15450	1509	14207.2
1776	16721	1499	14113.1
1658	15610.1	1512	14235.5
1697	15977.3	1721	16203.2
1616	15214.6	1572	14800.4
1657	15600.7	1452	13670.6
1713	16127.9	1555	14640.3
1911	17992.1	1725	16240.9
1949	18349.8	1510	14216.6
1680	15817.2	1343	12644.3
1530	14404.9	1538	14480.3
1626	15308.8	1562	14706.2
1646	15497.1	1584	14913.4
1533	14433.2	1535	14452
1535	14452	1557	14659.2
1540	14499.1	1661	15638.3
1481	13943.6	1528	14386.1
1563	14715.6	1547	14565
1461	13755.3	1707	16071.4
1399	13171.6	1439	13548.2
1482	13953	1175	11062.6
1439	13548.2	1467	13811.8
1520	14310.8	1563	14715.6
1595	15016.9	1556	14649.7
1734	16325.6	1591	14979.3
1044	9829.26	747	7033
1119	10535.4	1147	10799
1200	11298	1064	10017.6
1217	11458.1	1264	11900.6
1244	11712.3	1195	11250.9
1045	9838.67	1107	10422.4
1337	12587.9	1261	11872.3
1287	12117.1	1042	9810.43
1612	15177	1481	13943.6
1388	13068	1314	12371.3
1882	17719	1670	15723
1693	15939.6	1897	17860.3
1756	16532.7	1286	12107.7
1696	15967.8	1692	15930.2
1749	16466.8	1517	14282.6
1885	17747.3	1258	11844.1
1747	16448	1129	10629.5
1823	17163.5	1931	18180.4
1750	16476.2	1648	15515.9
1791	16862.3	1599	15054.6
1923	18105	1835	17276.5
1763	16598.6	1740	16382.1
1859	17502.5	1976	18604
1732	16306.8	1247	11740.5
1821	17144.7	1696	15967.8
1962	18472.2	1742	16400.9
1698	15986.7	1365	12851.5
2062	19413.7	1858	17493.1
1760	16570.4	1657	15600.7
1763	16598.6	1642	15459.4
1672	15741.9	1708	16080.8
1938	18246.3	1908	17963.8
1875	17653.1	1812	17060
1715	16146.7	1738	16363.3
1620	15252.3	1692	15930.2
1673	15751.3	1796	16909.3
1734	16325.6	1749	16466.8
1868	17587.2	1730	16287.9
1628	15327.6	1607	15129.9
1299	12230.1	982	9245.53
1493	14056.6	849	7993.33
1310	12333.6	882	8304.03
1392	13105.7	882	8304.03
1289	12135.9	1430	13463.4
1635	15393.5	1024	9640.96
1643	15468.8	1010	9509.15
1728	16269.1	1316	12390.1
1452	13670.6	1023	9631.54
1479	13924.8	1071	10083.5
1701	16014.9	1010	9509.15
1482	13953	947	8916
1767	16636.3	1027	9669.2
1617	15224.1	1064	10017.6
1574	14819.2	999	9405.58
1302	12258.3	1065	10027
1451	13661.2	977	9198.45
1380	12992.7	1064	10017.6
1299	12230.1	1018	9584.47
1310	12333.6	1059	9970.48
1311	12343.1	1033	9725.69
1439	13548.2	1098	10337.7
1414	13312.8	1435	13510.5
1435	13510.5	1079	10158.8
1292	12164.2	1032	9716.28
1638	15421.8	1050	9885.75
1239	11665.2	1021	9612.71
1365	12851.5	1062	9998.73
1288	12126.5	1081	10177.6
1586	14932.2	1583	14903.9
1581	14885.1	984	9264.36
750	7061.25	851	8012.16

### Sheet: Fig. S5F
Fig. S5F
Aspect ratio
N2	dpy-5
0.0894929	0.207362
0.0790153	0.207496
0.0689496	0.224358
0.0890938	0.223209
0.07601	0.223907
0.0878964	0.225539
0.0838389	0.206912
0.0736338	0.204264
0.120122	0.214604
0.0740445	0.212613
0.132415	0.221109
0.0791407	0.207389
0.113054	0.221008
0.108697	0.318408
0.0748561	0.292628
0.0765509	0.260225
0.0753121	0.240823
0.0798546	0.263765
0.0846686	0.270038
0.0847428	0.24592
0.0906688	0.292172
0.0910422	0.310674
0.091342	0.299043
0.102054	0.315899
0.0756012	0.365032
0.0827598	0.267595
0.0758575	0.31657
0.0710658	0.27191
0.072199	0.274019
0.0917243	0.260675
0.0864494	0.209957
0.0781858	0.282838
0.0918081	0.267567
0.0858432	0.298548
0.0758981	0.211647
0.0962518	0.177101
0.0904882	0.336068
0.0937016	0.292371
0.0886784	0.275372
0.100976	0.208005
0.10031	0.202879
0.0971688	0.194989
0.0860538	0.193453
0.0836446	0.205111
0.0807292	0.2132
0.126432	0.200048
0.102754	0.229161
0.133683	0.212662
0.081857	0.220776
0.0918633	0.206612
0.0776996	0.224684
0.0739234	0.199666
0.0958759	0.23962
0.0942719	0.24715
0.0950986	0.237633
0.109355	0.274839
0.0934377	0.273246
0.161811	0.244529
0.136509	0.226106
0.140173	0.243171
0.0889376	0.238505
0.0898351	0.231019
0.0734963	0.227133
0.0820698	0.229801
0.0732057	0.252279
0.0787653	0.203494
0.0715991	0.224716
0.0745789	0.2138
0.0779527	0.214837
0.0649224	0.215274
0.0800308	0.212856
0.0853504	0.221579
0.0879754	0.210903
	0.214868
	0.222812
	0.219278
	0.234811
	0.233824
	0.247061
	0.369237
	0.354946
	0.320745
	0.326441
	0.282691
	0.259355
	0.303392
	0.479214
	0.261771
	0.329807
	0.359623
	0.355132
	0.178623
	0.245526
	0.188066
	0.239306
	0.185289
	0.228716
	0.207245
	0.210035
	0.2123
	0.238966
	0.182395
	0.238031
	0.17232
	0.249004
	0.177692
	0.249735
	0.169176
	0.245103
	0.16934
	0.24215
	0.179157
	0.230742
	0.190454
	0.231055
	0.174675
	0.24203

### Sheet: Fig. S5I
Fig. S5I
Ground truth of embryo count	Predicted embryo count
30	29.0586
26	27.169
23	21.4069
23	21.6414
20	21.6655
19	21.1621
19	19.8345
18	19.7414
18	17.6966
18	19.7172
16	14.8517
13	14.531
12	11.5483
12	11.3138
12	11.6724
11	12.3448
9	9.97241
8	7.9
8	3.36207
8	2.6931
6	5.70345
6	5.63103
6	6.54828
6	6.66552
6	6.55517
6	6.66207
5	5.6069
5	5.92069
5	5.7069
5	5.55862
5	4.7
5	2.84828
5	2.92069
4	4.52759
4	4.3069
4	3.76207
4	2.48276
4	2.5
4	2.52069
4	2.53793
4	4.01379
3	2.57931
3	2.86207
3	3.1
3	4.14828
2	2.25172
2	1.62759
2	2.16897
2	1.4931
2	2.59655
2	1.13448
2	2.9069
2	3.42069
2	3.72414
2	2.01034
2	2.35172
2	2.87241
2	2.91034
2	2.5931
1	1.27241
1	1.14483
1	1.24828
1	1.27586
1	1.24483
1	1.16207
1	1.05517
1	1.05517
1	1.50345
1	1.3
0	0
0	0
0	0
0	0
0	0
0	0
0	0
0	0
0	0
0	0
0	0
0	0
0	0
0	0
0	0
0	0
0	0
0	0
0	0
0	0
0	0
0	0
0	0
0	0
0	0
0	0
0	0
0	0
0	0
0	0
0	0
0	0
0	0
0	0
0	0
0	0
0	0
0	0
0	0
0	0
0	0
0	0
0	0
0	0
0	0
0	0
0	0
0	0
0	0
0	0
0	0
0	0
0	0
0	0
0	0

### Sheet: Fig. S6
Fig. S6
Date	Participant ID	Years of experience	Number of worms	Mins	Seconds	Total time (s)	Time for single transfer (s)	Throughput (animal per min)
2022-08-23	1	1.5	16	12	31	751	46.94	1.28
2022-08-23	2	3	20	14	33	873	43.65	1.37
2022-08-23	3	6	20	8	6	486	24.3	2.47
2022-08-29	4	3	20	11	50	710	35.5	1.69
2022-08-29	5	8	20	7	46	466	23.3	2.58
2022-09-07	6	0.25	20	5	33	333	16.65	3.6
2022-09-07	7	1	20	7	16	436	21.8	2.75
2022-09-07	8	2	20	5	15	315	15.75	3.81
2022-09-07	9	3	20	4	33	273	13.65	4.4
2022-09-07	10	3	20	4	26	266	13.3	4.51
2022-09-07	11	4	20	4	18	258	12.9	4.65
2022-09-07	12	8	20	3	9	189	9.45	6.35
2022-09-07	13	10	20	4	24	264	13.2	4.55
2022-09-07	14	14	20	2	26	146	7.3	8.22
2022-09-09	15	8	20	4	55	295	14.75	4.07
2022-09-13	16	5	20	4	52	292	14.6	4.11
2022-09-13	17	8	20	5	26	326	16.3	3.68
2022-09-13	18	19	20	13	8	788	39.4	1.52
2022-09-13	19	35	10	4	9	249	24.9	2.41
2022-09-14	20	3	20	6	13	373	18.65	3.22
2022-09-21	21	15	24	6	47	407	16.96	3.54

### Sheet: Fig. S13A
Fig. S13A
	Count percentage given non-Green (%)
	Red		non-Red
	Mean	SD	Mean	SD
Autosome-unlink pattern in theory	75	N.A.	25	N.A.
Autosome-link pattern in theory	100	N.A.	0	N.A.
Observed I/III-link pattern	77.09	3.24	22.91	3.24
Observed II-link pattern	70.69	5.69	29.31	5.69
Observed III/V-link pattern	96.06	3.84	3.94	3.84
Observed IV/V-link pattern	98.81	4.72	1.19	4.72

### Sheet: Fig. S13B
Fig. S13B
	Count percentage given male (%)
	Red		non-Red
	Mean	SD	Mean	SD
X-unlink pattern in theory	50	N.A.	50	N.A.
X-link pattern in theory	0	N.A.	100	N.A.
Observed X-link pattern	49.64	4.24	50.36	4.24

### Sheet: Fig. S13D
Fig. S13D
	I/III			II			III/V			IV/V			X
	Mean	Upper bound of the error bar	Lower bound of the error bar	Mean	Upper bound of the error bar	Lower bound of the error bar	Mean	Upper bound of the error bar	Lower bound of the error bar	Mean	Upper bound of the error bar	Lower bound of the error bar	Mean	Upper bound of the error bar	Lower bound of the error bar
Linkage Index	0.1149	0.3243	-0.0552	-0.1829	0.0734	-0.3398	0.9893	1	0.9417	0.9992	1	0.9713	0.0102	0.1419	-0.1013
